# A co-proteomic view of metabolite-specific interactions in the *Botrytis cinerea-Arabidopsis* pathosystem

**DOI:** 10.64898/2026.06.05.730517

**Authors:** Anna Jo Muhich, Celine Caseys, Brooke Grabbe, Christian Montes-Serey, Justin Walley, Daniel J. Kliebenstein

**Affiliations:** Department of Plant Sciences, University of California Davis, Davis CA 95616, USA; Department of Plant Pathology and Microbiology, Iowa State University, Ames, IA 50011, USA

## Abstract

To successfully infect their myriad hosts, generalist plant pathogens must tolerate a vast arsenal of plant specialized defense metabolites. To understand how host-specific metabolites influence plant-generalist pathogen interactions, we conducted a co-proteomic analysis of both *Arabidopsis thaliana* and *Botrytis cinerea* proteomes from the same samples during early infection. The Arabidopsis proteomic responses to Botrytis center around induction and suppression of defense metabolite pathways, particularly camalexin and glucosinolates. Several Botrytis proteins involved in key virulence pathways were induced within 32-48 hours, including potential defense metabolite detoxification proteins. Co-proteomic analysis using a panel of Arabidopsis genotypes with differing glucosinolate profiles revealed that disruptions to the glucosinolate pathway had broad changes on the Arabidopsis proteome, and that Botrytis induces specific proteins in response to presence/absence of Arabidopsis defense metabolites. Among the proteins that were induced quickly on infection and linked to the presence of glucosinolates, we validated a novel isothiocyanate hydrolase in Botrytis, BcSaxA, that catabolizes isothiocyanates in vitro. Gene expression data further indicated BcSaxA is expressed only in dicot hosts containing isothiocyanates. Our study describes a highly dynamic host proteome during infection with Botrytis and elucidates metabolite-specific infection strategies for a generalist pathogen.
