## Supplementary Table 7 for "A co-proteomic view of metabolite-specific interactions in the *Botrytis cinerea-Arabidopsis* pathosystem"

### Sheet: mut_bc_modeltable
Supplementary Table 7. ANOVA results from Botrytis proteome modeling of infection on Arabidopsis defense metabolite genotypes. Proteins were modeled within 4 separate groups (accessions, Col-0 vs tgg1/2, Col-0 vs AOP2, and Col-0 vs myb28, myb29, and myb28/29) with the formula Protein ~ Genotype.
Protein ID	p value				Gene Name	Gene Description
	Col-0 vs tgg1/2	Col-0 vs AOP2	Col-0 vs myb28/29	Accessions
Bcin01g00090	0.999986	0.249464	0.00931976	0.999999	Bcboa9	Zinc-binding dehydrogenase;Beta-ketoacyl synthase, N-terminal domain;Acyl transferase domain;Beta-ketoacyl synthase, C-terminal domain;Alcohol dehydrogenase GroES-like domain;KR domain;Polyketide synthase dehydratase
Bcin01g00110	0.969614	0.404906	0.00161041	0.999999	Bcboa11	Transferase family
Bcin01g00440	0.51872	0.00402189	0.664685	NA	Bcfas2	Beta-ketoacyl synthase, N-terminal domain;4'-phosphopantetheinyl transferase superfamily;Beta-ketoacyl synthase, C-terminal domain;Enoyl-(Acyl carrier protein) reductase
Bcin01g00450	0.593056	0.000107301	1	0.0138649	N/A	Acyl transferase domain;MaoC like domain;Domain of unknown function (DUF1729);N-terminal half of MaoC dehydratase
Bcin01g01440	0.000779757	0.00171462	0.322326	0.0437194	N/A	Taurine catabolism dioxygenase TauD, TfdA family
Bcin01g01800	0.274391	0.00150571	0.333525	0.00246991	N/A	Ribosomal family S4e;S4 domain;RS4NT (NUC023) domain
Bcin01g02680	0.310028	0.00111148	0.664956	0.77561	Bcprt1	Eukaryotic translation initiation factor eIF2A;RNA recognition motif. (a.k.a. RRM, RBD, or RNP domain)
Bcin01g03000	0.999986	1.51888e-06	0.0194862	0.94839	Bcipp1	Inorganic pyrophosphatase
Bcin01g03640	0.999986	0.00591895	1	1.50951e-11	Bcugp1	UTP--glucose-1-phosphate uridylyltransferase
Bcin01g04340	7.63096e-06	NA	0.082049	4.43726e-10	Bcmet3	Adenylylsulphate kinase;ATP-sulfurylase;PUA-like domain
Bcin01g04980	1.72878e-07	0.699864	1	0.0770653	Bcsdh2	2Fe-2S iron-sulfur cluster binding domain;4Fe-4S dicluster domain
Bcin01g05890	0.999986	0.624607	0.561138	5.56274e-15	Bmr1	ABC transporter;ABC-2 type transporter;CDR ABC transporter;ABC-transporter extracellular N-terminal
Bcin01g06470	0.346011	0.000672808	0.28068	0.00428292	N/A	Glutamine amidotransferases class-II;SIS domain;Glutamine amidotransferase domain
Bcin01g08040	0.00919765	0.286867	1	0.444139	BctubA	Tubulin/FtsZ family, GTPase domain;Tubulin C-terminal domain
Bcin01g08050	0.0509871	0.000892644	0.664685	0.999999	Bcass1	Arginosuccinate synthase
Bcin01g08220	0.361029	4.271e-08	0.149592	0.526363	N/A	Zinc-binding dehydrogenase;Alcohol dehydrogenase GroES-like domain
Bcin01g08520	0.00301543	0.553725	0.0486942	0.0437194	Bcprx4	AhpC/TSA family;C-terminal domain of 1-Cys peroxiredoxin
Bcin01g08680	0.0464035	0.999895	0.679854	0.999999	Bcpio10	Shwachman-Bodian-Diamond syndrome (SBDS) protein
Bcin01g08780	0.459376	0.261802	0.114148	3.76268e-06	N/A	DAHP synthetase I family
Bcin01g09170	0.999986	0.999895	0.982319	0.018568	N/A	Amino-transferase class IV
Bcin01g09560	0.999986	0.0426261	0.663463	0.999999	N/A	PCI domain
Bcin01g09950	0.999986	0.304274	0.665298	0.000843489	N/A	Biotin carboxylase, N-terminal domain;Biotin-requiring enzyme;HMGL-like;Conserved carboxylase domain;Biotin carboxylase C-terminal domain;Carbamoyl-phosphate synthase L chain, ATP binding domain
Bcin01g10980	0.893831	0.133896	0.534293	1.19819e-05	Bcrpn2	Proteasome/cyclosome repeat;HEAT repeats
Bcin02g00014	0.0703047	0.10009	0.123238	0.0162929	N/A	Zinc-binding dehydrogenase
Bcin02g00016	0.999986	NA	0.0030836	0.934467	N/A	AMP-binding enzyme;Phosphopantetheine attachment site;Thioesterase domain
Bcin02g00270	0.709562	0.00309281	1	0.221983	N/A	EthD domain
Bcin02g00900	1.40778e-07	0.999895	0.00644837	0.440945	N/A	Tubulin/FtsZ family, GTPase domain;Tubulin C-terminal domain
Bcin02g01780	0.999986	NA	0.00192694	0.687162	N/A	Methyltransferase domain
Bcin02g01790	0.00423571	NA	1	0.8972	BctubB	Tubulin/FtsZ family, GTPase domain;Tubulin C-terminal domain
Bcin02g02750	0.0129567	0.00210062	0.0030836	0.229116	N/A	Citrate synthase, C-terminal domain
Bcin02g02920	0.999986	0.960435	0.0298565	0.999999	Bcrpt6	ATPase family associated with various cellular activities (AAA)
Bcin02g03880	0.999986	0.99242	0.0335991	0.0770653	N/A	DEAD/DEAH box helicase;Helicase conserved C-terminal domain
Bcin02g04220	0.999986	NA	0.000244374	0.446051	N/A	Ribosomal protein L4/L1 family;60S ribosomal protein L4 C-terminal domain
Bcin02g04510	0.735441	0.0505861	0.00220064	0.578748	N/A	Nitroreductase family
Bcin02g05880	0.999986	0.999895	0.0115996	0.0437194	Bchnt1	HIT domain
Bcin02g05920	0.860153	0.122722	0.664956	0.00336926	Bcaco1	Aconitase family (aconitate hydratase);Aconitase C-terminal domain
Bcin02g05960	0.361029	0.138687	0.00168153	0.999999	N/A	NAD(P)H-binding
Bcin02g06070	0.999986	0.933331	0.0335991	0.616625	Bcrps31	Ubiquitin family;Ribosomal protein S27a
Bcin02g06270	1.48011e-05	3.60105e-06	0.558841	0.465338	N/A	Metalloenzyme superfamily;BPG-independent PGAM N-terminus (iPGM_N)
Bcin02g06400	0.999986	0.999895	0.0133654	0.999999	N/A	Pyridine nucleotide-disulphide oxidoreductase;Pyridine nucleotide-disulphide oxidoreductase, dimerisation domain;Pyridine nucleotide-disulphide oxidoreductase
Bcin02g06940	4.343e-39	0.00171462	0.0105382	0.0028261	Bcgas1	Glucanosyltransferase;X8 domain
Bcin02g08260	0.000516845	0.000660064	0.0350504	0.561949	N/A	PCI domain;eIF3 subunit 6 N terminal domain
Bcin02g08590	0.174434	0.455665	0.0030836	0.999999	Bcap2	Eukaryotic aspartyl protease
Bcin02g08690	0.999986	0.999895	0.0235992	0.337076	Bcrpt3	ATPase family associated with various cellular activities (AAA)
Bcin03g00430	0.999986	NA	0.0399776	0.110686	Bclhs1	Hsp70 protein
Bcin03g00480	0.778918	0.999895	0.0149777	0.999999	Bcxyn11A	Glycosyl hydrolases family 11
Bcin03g01130	0.999986	0.843937	0.0342449	0.999999	N/A	Aldehyde dehydrogenase family
Bcin03g01490	0.999986	0.536901	0.627879	0.00335912	Bclga1	Dihydrodipicolinate synthetase family
Bcin03g01820	0.999986	0.372987	1	0.0390472	N/A	Ribosomal protein L1p/L10e family
Bcin03g02530	0.999986	0.178563	0.00114901	0.895986	N/A	Ribosomal Proteins L2, RNA binding domain;Ribosomal Proteins L2, C-terminal domain
Bcin03g03360	0.999986	0.234819	0.0225913	0.999999	N/A	Transaldolase
Bcin03g03380	0.114255	NA	1	0.000243151	N/A	Staphylococcal nuclease homologue;Tudor domain
Bcin03g03620	0.989207	0.781847	0.307014	0.0191072	N/A	Ribosomal protein S19e
Bcin03g04480	0.999986	0.0221695	0.599079	0.00446031	N/A	short chain dehydrogenase
Bcin03g04860	0.999986	0.0225877	1	4.14748e-05	N/A	Nitronate monooxygenase
Bcin03g05720	0.0188367	NA	0.31532	1.22285e-12	N/A	N/A
Bcin03g05960	0.482939	0.999895	0.719793	0.0241343	Bcgst25	Glutathione S-transferase, C-terminal domain;Elongation factor 1 gamma, conserved domain;Glutathione S-transferase, N-terminal domain
Bcin03g06090	0.709374	0.640831	0.897958	0.000368442	Bcnap1	Nucleosome assembly protein (NAP)
Bcin03g06180	0.494829	0.600889	4.17739e-07	0.225362	N/A	D-isomer specific 2-hydroxyacid dehydrogenase, catalytic domain;D-isomer specific 2-hydroxyacid dehydrogenase, NAD binding domain
Bcin03g06200	0.0335827	0.699864	1	0.182107	N/A	GTP cyclohydrolase II;GTP cyclohydrolase N terminal
Bcin03g06250	0.000155962	0.561213	1	0.0390472	Bcses1	tRNA synthetase class II core domain (G, H, P, S and T);Seryl-tRNA synthetase N-terminal domain
Bcin03g06530	0.429735	0.232886	0.00644837	0.934633	N/A	Ribosomal protein L7Ae/L30e/S12e/Gadd45 family
Bcin03g06990	0.969614	0.526611	1	0.00235182	N/A	Ribosomal protein S9/S16
Bcin03g07110	0.060096	0.0219093	0.307014	0.891189	N/A	Ribosomal protein S8
Bcin03g07260	0.559978	0.00335115	0.376973	1.5964e-06	N/A	N/A
Bcin03g07460	0.00206221	0.364836	0.123238	0.796486	Bcrpl25	Ribosomal protein L23;Ribosomal protein L23, N-terminal domain
Bcin03g07910	0.722989	0.0219093	1	0.0118645	Bccat2	Choline/Carnitine o-acyltransferase
Bcin03g08170	0.999986	0.0400487	0.122838	0.000769096	N/A	NAD dependent epimerase/dehydratase family
Bcin03g09280	0.508444	0.0219093	0.784087	0.999999	Bclys9	Saccharopine dehydrogenase NADP binding domain
Bcin04g00340	0.999986	0.00136257	0.0746728	0.0828354	Bcptc3	Protein phosphatase 2C
Bcin04g00400	0.999986	0.999895	1	0.0101196	N/A	Tctex-1 family
Bcin04g01660	0.268823	0.00212601	0.75667	0.944346	Bcdug1	Peptidase family M20/M25/M40;Peptidase dimerisation domain
Bcin04g01780	0.999986	0.999895	0.0154608	0.000639246	Bcach1	Acetyl-CoA hydrolase/transferase N-terminal domain;Acetyl-CoA hydrolase/transferase C-terminal domain
Bcin04g01870	0.00307017	0.999895	0.761865	0.642298	Bcarg4	Lyase;Argininosuccinate lyase C-terminal
Bcin04g02200	0.61698	0.999895	0.00292003	0.378264	Bcilv6	ACT domain;Small subunit of acetolactate synthase
Bcin04g02750	0.999986	0.00295688	0.149592	0.999999	Bcrho1	Ras family
Bcin04g03030	0.999986	0.999895	0.0427479	0.999999	Bctif34	WD domain, G-beta repeat
Bcin04g03040	0.896875	1.60216e-09	1	0.999999	N/A	Tetrahydrofolate dehydrogenase/cyclohydrolase, catalytic domain;Formate--tetrahydrofolate ligase;Tetrahydrofolate dehydrogenase/cyclohydrolase, NAD(P)-binding domain
Bcin04g03260	0.613265	0.000892644	NA	0.00492524	N/A	Cupin domain
Bcin04g03580	0.999986	0.0114645	1	0.999999	Bcgus1	tRNA synthetases class I (E and Q), catalytic domain;tRNA synthetases class I (E and Q), anti-codon binding domain
Bcin04g04800	0.305706	0.18534	1	0.0323046	Bcbrn1	short chain dehydrogenase
Bcin04g05440	0.0244038	0.133896	0.00842566	0.110439	N/A	Ribosomal protein S12/S23
Bcin04g05680	0.0303297	0.00133443	0.324654	0.0486159	Bchfd1	Aldehyde dehydrogenase family
Bcin04g05920	0.999986	0.822072	0.203086	0.0424833	Bccdc10	Septin
Bcin04g06570	0.61698	2.18155e-05	0.157836	1.95361e-05	Bcmet6	Cobalamin-independent synthase, Catalytic domain;Cobalamin-independent synthase, N-terminal domain
Bcin05g00010	0.999986	0.999895	NA	0.0171094	N/A	Aldo/keto reductase family
Bcin05g00380	0.109996	0.00110136	0.304268	0.0160792	N/A	N/A
Bcin05g00420	0.310028	0.999895	0.0201345	0.0101196	Bcqri1	UTP--glucose-1-phosphate uridylyltransferase
Bcin05g03100	3.18299e-09	0.337846	0.355253	0.999999	Bcsti1	Tetratricopeptide repeat;TPR repeat
Bcin05g03150	0.044969	0.957247	1	0.999999	N/A	Hydroxymethylglutaryl-coenzyme A reductase;Sterol-sensing domain of SREBP cleavage-activation;N-terminal domain with HPIH motif
Bcin05g04870	0.709374	0.784312	1	0.0292379	N/A	Cytochrome b5-like Heme/Steroid binding domain;FAD binding domain
Bcin05g05820	0.969614	0.957247	0.0644328	0.00394909	N/A	Ribosomal protein S2
Bcin05g06070	0.602541	6.47353e-05	0.501328	0.0101196	Bcrpl38	Ribosomal L38e protein family
Bcin05g06320	0.937075	0.00107036	0.922439	0.0292915	Bcp1	Cyclophilin type peptidyl-prolyl cis-trans isomerase/CLD
Bcin05g07670	0.0929225	6.28003e-07	0.31532	4.43726e-10	N/A	Zinc-binding dehydrogenase;Alcohol dehydrogenase GroES-like domain
Bcin05g08070	0.999986	0.999895	0.0228202	0.127585	N/A	Ribosomal protein S21e
Bcin05g08330	0.51872	0.999895	0.00144892	0.999999	N/A	GDSL-like Lipase/Acylhydrolase family
Bcin06g00024	4.51422e-90	5.61531e-05	0.0252945	4.93885e-05	N/A	Beta-lactamase superfamily domain
Bcin06g00380	0.493533	4.66185e-05	0.00406356	0.0532479	N/A	Ribosomal protein S17
Bcin06g00620	0.00247645	1.53212e-05	0.00835269	1.03391e-07	Bctpp2	Subtilase family;Pro-kumamolisin, activation domain
Bcin06g01840	0.000985905	0.999895	0.0222918	0.866856	N/A	RNA recognition motif. (a.k.a. RRM, RBD, or RNP domain)
Bcin06g02120	2.74646e-05	0.000486757	1	0.0535152	Bcsec21	Adaptin N terminal region;Coatomer gamma subunit appendage platform subdomain
Bcin06g02380	0.060096	0.00015285	0.638224	0.000352956	N/A	RmlD substrate binding domain
Bcin06g03350	0.999986	0.0434148	0.00292003	0.214216	N/A	Ribosomal protein L13e
Bcin06g04940	0.0114088	0.00051118	NA	0.986667	N/A	short chain dehydrogenase
Bcin06g05200	0.341441	0.999895	1	0.0288972	N/A	Histidine phosphatase superfamily (branch 2)
Bcin06g06200	0.0388018	0.0547115	1	0.999999	Bcsmd1	LSM domain
Bcin06g06280	0.0211853	0.0295996	0.0606025	0.282435	N/A	DnaJ domain;DnaJ central domain;DnaJ C terminal domain
Bcin07g00520	0.999986	0.00274687	3.2264e-07	0.999999	N/A	Ribosomal L27e protein family
Bcin07g00840	0.999986	0.807681	0.0141059	0.214645	N/A	Cyclophilin type peptidyl-prolyl cis-trans isomerase/CLD
Bcin07g01710	0.999986	NA	1	0.0437194	Bcphb2	SPFH domain / Band 7 family
Bcin07g01890	0.543396	0.020502	0.940898	1.60997e-07	N/A	Dehydrogenase E1 component
Bcin07g02370	0.902512	0.701904	0.278248	0.000522958	N/A	N/A
Bcin07g03060	0.000863814	0.999895	1	0.826726	N/A	N/A
Bcin07g04170	0.999986	0.999895	3.98349e-07	1.80143e-08	N/A	AMP-binding enzyme
Bcin07g04280	0.0233622	0.999895	0.223154	NA	Bcidh2	Isocitrate/isopropylmalate dehydrogenase
Bcin07g04990	0.778918	0.00133443	0.278248	0.928384	N/A	Enoyl-(Acyl carrier protein) reductase
Bcin07g05090	0.999986	NA	0.0251157	0.387664	N/A	Ras family
Bcin07g05140	6.14745e-06	0.957247	0.697508	NA	Bchsp60	TCP-1/cpn60 chaperonin family
Bcin07g05520	0.723416	0.147547	0.134478	0.000406055	Bc4	EF-hand domain pair
Bcin07g06400	0.999986	0.215637	1	0.00548376	Bcgdi1	GDP dissociation inhibitor
Bcin07g06960	0.999986	0.385963	0.410257	1.97223e-05	N/A	Biotin carboxylase, N-terminal domain;Biotin-requiring enzyme;Carboxyl transferase domain;Biotin carboxylase C-terminal domain;Carbamoyl-phosphate synthase L chain, ATP binding domain;Acetyl-CoA carboxylase, central region
Bcin08g00280	0.0693736	0.0219093	0.0336546	0.00228745	N/A	Serine carboxypeptidase
Bcin08g01110	0.999986	0.999895	0.562613	0.00108508	Bchex	N/A
Bcin08g01550	0.201727	0.013455	0.00173379	0.999999	N/A	Domain of unknown function (DUF1993)
Bcin08g02080	0.999986	0.000660064	0.792005	0.183636	N/A	Antibiotic biosynthesis monooxygenase
Bcin08g03700	0.735441	0.999895	0.0467632	0.999999	Bccdc48	ATPase family associated with various cellular activities (AAA);Cell division protein 48 (CDC48), N-terminal domain;Cell division protein 48 (CDC48), domain 2
Bcin08g04730	0.606674	0.999895	1	0.00111319	Bcfbp1	Fructose-1-6-bisphosphatase, N-terminal domain
Bcin08g04910	0.999986	0.0751608	0.0379736	0.751415	N/A	NmrA-like family
Bcin08g05770	0.999986	0.999895	0.663463	0.0229697	Bcsrp1	Armadillo/beta-catenin-like repeat;Importin beta binding domain
Bcin08g06700	4.08735e-07	0.229285	0.00292003	0.999999	Bchch1	Activator of Hsp90 ATPase homolog 1-like protein;Activator of Hsp90 ATPase, N-terminal
Bcin08g07010	0.999986	1.23178e-05	1	0.000427746	Bcpre9	Proteasome subunit;Proteasome subunit A N-terminal signature
Bcin09g00080	0.00518159	0.0697064	0.00161041	0.000193061	Bcmbf1	Helix-turn-helix;Multiprotein bridging factor 1
Bcin09g00200	0.720397	0.00015444	0.663463	0.00312843	N/A	N/A
Bcin09g00980	0.999986	0.665114	0.0323118	0.890224	N/A	Isocitrate/isopropylmalate dehydrogenase
Bcin09g02100	0.999986	0.00463833	1	0.999999	Bcarg5	Amino acid kinase family;Semialdehyde dehydrogenase, NAD binding domain;NAT, N-acetyltransferase, of N-acetylglutamate synthase
Bcin09g02930	0.999986	0.297294	1	0.000193061	Bcap1	Eukaryotic aspartyl protease
Bcin09g03160	0.0424406	0.00171462	0.000247998	0.474838	Bcscl1	Proteasome subunit;Proteasome subunit A N-terminal signature
Bcin09g03410	0.999986	0.999895	0.0494787	0.97488	Bcsub2	DEAD/DEAH box helicase;Helicase conserved C-terminal domain
Bcin09g03570	0.999986	0.012506	0.272585	0.669324	Bcatp7	ATP synthase D chain, mitochondrial (ATP5H)
Bcin09g04170	0.154089	0.999895	0.0133654	0.504082	Bcglk	Hexokinase;Hexokinase
Bcin09g05600	0.0929225	NA	0.00346411	0.00162163	Bcrpl30	Ribosomal protein L7Ae/L30e/S12e/Gadd45 family
Bcin09g06160	0.268538	0.0021211	0.0494787	0.999999	Bcvma4	ATP synthase (E/31 kDa) subunit
Bcin09g06480	0.999986	0.268543	0.0133654	0.551654	N/A	Ribosomal protein L24e
Bcin10g00300	0.999986	0.999895	0.000199031	0.547009	N/A	Hsp90 protein;Histidine kinase-, DNA gyrase B-, and HSP90-like ATPase
Bcin10g01030	4.9662e-12	NA	1	0.687169	Bcprx9	Redoxin
Bcin10g01180	0.491347	0.0452485	0.0852991	0.999999	Bcarb1	ABC transporter;ABC transporter
Bcin10g01380	0.494961	0.643842	0.00160601	0.687169	N/A	RNA recognition motif. (a.k.a. RRM, RBD, or RNP domain);Nuclear transport factor 2 (NTF2) domain
Bcin10g01530	0.999986	0.517917	0.0225913	0.999999	N/A	CoA-ligase;CoA binding domain
Bcin10g03310	0.999986	0.000269497	3.98349e-07	7.26016e-07	N/A	Histidine phosphatase superfamily (branch 2)
Bcin10g03630	0.999986	0.517917	0.0251157	0.629416	Bcclu1	Translation initiation factor eIF3 subunit 135;Clustered mitochondria;Tetratricopeptide repeat;Mitochondrial function, CLU-N-term
Bcin10g03820	0.999986	NA	0.00220064	0.944346	Bcrpg1	PCI domain
Bcin10g03910	0.00811936	0.990558	0.000387971	4.35848e-06	Bchsp104	ATPase family associated with various cellular activities (AAA);Clp amino terminal domain, pathogenicity island component;AAA domain (Cdc48 subfamily);C-terminal, D2-small domain, of ClpB protein
Bcin10g04290	0.568729	0.526611	0.00144786	0.844368	N/A	Ribosomal protein L22p/L17e
Bcin10g04300	0.565234	NA	0.000465791	0.185601	N/A	Ribosomal protein S13/S18
Bcin10g04590	0.136722	1.46302e-14	1	NA	N/A	Ribosomal protein L11, RNA binding domain;Ribosomal protein L11, N-terminal domain
Bcin10g05090	0.0404447	0.346855	0.157836	0.0424833	Bcatp16	ATP synthase, Delta/Epsilon chain, beta-sandwich domain
Bcin10g05310	0.0815949	0.000155966	0.094048	NA	Bcleu2	Isocitrate/isopropylmalate dehydrogenase
Bcin10g05870	0.999986	0.0134757	0.898914	0.999999	N/A	Cytochrome P450
Bcin10g06010	0.0361194	0.404906	0.0098196	NA	N/A	Stm1
Bcin11g00330	0.0319304	0.0219093	0.274874	0.0976918	Bcerg13	Hydroxymethylglutaryl-coenzyme A synthase N terminal;Hydroxymethylglutaryl-coenzyme A synthase C terminal
Bcin11g00440	0.608161	0.000266625	1	0.0312394	Bchom6	Homoserine dehydrogenase;Homoserine dehydrogenase, NAD binding domain
Bcin11g02110	0.857967	0.999895	0.152276	0.00119831	Bchmt1	Ribosomal protein L11 methyltransferase (PrmA)
Bcin11g02490	0.000785192	0.00810416	NA	NA	N/A	Phosphoglucomutase/phosphomannomutase, C-terminal domain;Phosphoglucomutase/phosphomannomutase, alpha/beta/alpha domain I;Phosphoglucomutase/phosphomannomutase, alpha/beta/alpha domain II;Phosphoglucomutase/phosphomannomutase, alpha/beta/alpha domain III
Bcin11g05080	0.999986	1.45974e-08	0.408635	0.0125489	N/A	Aldo/keto reductase family
Bcin11g05900	0.999986	0.213103	0.61942	0.00181525	N/A	Ribosomal protein L6e
Bcin11g06240	2.01864e-10	2.10089e-12	8.7021e-06	0.00659804	Bcpgk1	Phosphoglycerate kinase
Bcin12g00940	0.0815949	0.00085807	0.157836	1.05977e-07	N/A	Thiolase, N-terminal domain;Thiolase, C-terminal domain
Bcin12g01020	0.145836	0.249889	0.0754718	0.000371397	Bcoah	Phosphoenolpyruvate phosphomutase
Bcin12g01360	0.114255	0.245273	0.597319	0.000453307	Bcfpr1	FKBP-type peptidyl-prolyl cis-trans isomerase
Bcin12g02040	0.0167327	0.00570907	0.663463	NA	Bcap8	Eukaryotic aspartyl protease
Bcin12g02170	0.16675	0.271763	1	1.70021e-05	Bcrki1	Ribose 5-phosphate isomerase A (phosphoriboisomerase A)
Bcin12g03180	0.0267372	2.10089e-12	0.0539261	0.0104868	Bccpr1	Oxidoreductase NAD-binding domain;Flavodoxin;FAD binding domain
Bcin12g03930	0.0020449	0.00171462	0.371453	0.20202	Bchsp10	Chaperonin 10 Kd subunit
Bcin12g04380	0.0114088	0.142035	0.322326	NA	N/A	ABC transporter
Bcin12g04660	0.000148348	0.0618674	1	0.0229697	Bctcp1	TCP-1/cpn60 chaperonin family
Bcin12g05190	0.942538	0.888322	1	0.00547428	N/A	short chain dehydrogenase
Bcin12g06180	0.188529	1.44517e-08	0.082049	0.907523	N/A	Carbon-nitrogen hydrolase
Bcin12g06370	0.274391	0.0124314	0.382182	0.0028261	Bcbot4	Cytochrome P450
Bcin12g06380	0.520491	0.00531444	0.02347	0.164502	Bcbot1	Cytochrome P450
Bcin12g06390	0.395276	0.00822263	0.404789	0.0944506	Bcbot2	Terpene synthase family, metal binding domain
Bcin12g06400	0.000242601	2.0419e-06	1	0.0215168	Bcbot3	Cytochrome P450
Bcin12g06430	0.735441	0.999895	1	0.0406672	N/A	short chain dehydrogenase
Bcin12g06540	0.999986	0.999895	0.893539	0.0229697	Bcatp17	Mitochondrial F1-F0 ATP synthase subunit F of fungi
Bcin13g00010	0.0519895	0.00107036	0.00644837	7.52685e-09	N/A	Cytochrome P450
Bcin13g00300	0.999986	NA	0.0141059	0.999999	N/A	N/A
Bcin13g00550	0.00010541	0.000686901	0.0858162	3.28359e-11	Bcarx1	Metallopeptidase family M24
Bcin13g00710	0.999986	0.000279384	1	0.000447515	BcatrB	ABC transporter;ABC-2 type transporter;CDR ABC transporter;ABC-transporter extracellular N-terminal
Bcin13g00960	0.709374	0.854728	0.00161041	0.0162929	Bckar2	Hsp70 protein
Bcin13g02430	0.999986	0.00656441	0.553642	0.0944506	CND16	ATP-grasp domain
Bcin13g03450	0.857967	0.999895	0.771453	0.0492068	Bcmet10	Oxidoreductase NAD-binding domain;FAD binding domain;Pyruvate ferredoxin/flavodoxin oxidoreductase
Bcin13g03990	3.57748e-05	0.271763	0.000924998	0.0104868	Bcscp160	KH domain
Bcin13g04420	0.999986	NA	0.841241	0.000193061	N/A	Core histone H2A/H2B/H3/H4
Bcin13g04540	0.61698	5.61531e-05	0.139466	0.999999	Bcils1	tRNA synthetases class I (I, L, M and V);Anticodon-binding domain of tRNA
Bcin13g05240	0.000779757	0.0342315	1	0.816778	Bcyra1	RNA recognition motif. (a.k.a. RRM, RBD, or RNP domain);C-terminal duplication domain of Friend of PRMT1
Bcin13g05580	0.060096	NA	5.3539e-05	NA	N/A	Zinc-binding dehydrogenase;Alcohol dehydrogenase GroES-like domain
Bcin13g05620	0.942179	0.00010971	0.501328	NA	Bccyb5	Cytochrome b5-like Heme/Steroid binding domain
Bcin13g05810	3.76047e-05	0.00085807	2.27162e-10	1.6249e-07	N/A	Aldehyde dehydrogenase family
Bcin14g00120	0.999986	0.665114	0.0235992	0.952367	Bcarp2	Actin
Bcin14g00210	8.84298e-14	0.0113226	0.00644837	0.164502	N/A	NADH:flavin oxidoreductase / NADH oxidase family
Bcin14g00610	0.999986	0.00337914	0.310558	0.383156	Bcpg2	Glycosyl hydrolases family 28
Bcin14g03830	0.710683	0.256397	1	0.0290048	Bcpre8	Proteasome subunit;Proteasome subunit A N-terminal signature
Bcin14g04100	0.565234	0.000395314	0.059652	0.999999	N/A	Ribosomal L22e protein family
Bcin14g04580	1.51696e-09	1.71917e-05	5.31895e-06	0.999999	N/A	Zinc-binding dehydrogenase;Alcohol dehydrogenase GroES-like domain
Bcin14g04870	0.999986	0.0316379	0.0578281	0.281864	Bcphb1	SPFH domain / Band 7 family
Bcin14g05500	0.31585	0.0324753	0.418264	0.0529936	Bcgod1	GMC oxidoreductase;GMC oxidoreductase
Bcin15g01290	0.00943702	0.999895	0.0312798	0.95435	N/A	RNA recognition motif. (a.k.a. RRM, RBD, or RNP domain)
Bcin15g01380	0.593056	0.121117	0.632283	0.0424833	Bclsc2	CoA-ligase;ATP-grasp domain
Bcin15g02460	0.999986	0.133896	9.08291e-07	0.00208054	Bcglt1	Pyridine nucleotide-disulphide oxidoreductase;Glutamine amidotransferases class-II;GXGXG motif;Conserved region in glutamate synthase;Glutamate synthase central domain;Pyridine nucleotide-disulphide oxidoreductase;Dihydroprymidine dehydrogenase domain II, 4Fe-4S cluster
Bcin15g02610	0.999986	0.687686	0.101548	0.00312191	Bccdc12	Septin
Bcin15g03120	0.310028	0.00283344	0.493049	0.00498563	Bcerg20	Polyprenyl synthetase
Bcin15g03150	0.00338968	0.00228304	0.372259	0.0760606	N/A	Subtilase family;Pro-kumamolisin, activation domain
Bcin15g04490	0.999986	0.356942	0.895855	0.0109191	N/A	Eukaryotic translation initiation factor 3 subunit 7 (eIF-3)
Bcin15g04630	0.429735	0.289595	0.0305633	0.00253535	Bcnsr1	RNA recognition motif. (a.k.a. RRM, RBD, or RNP domain)
Bcin15g04670	0.00757326	0.337846	1	0.999999	Bcser8	Subtilase family;Pro-kumamolisin, activation domain
Bcin15g05110	0.0111717	4.95295e-05	0.20084	0.00246991	N/A	Nitronate monooxygenase
Bcin15g05380	0.999986	0.999895	1	0.00611088	N/A	Enoyl-CoA hydratase/isomerase
Bcin16g00002	0.0648948	0.00335115	0.00378778	0.804647	N/A	Pyridine nucleotide-disulphide oxidoreductase
Bcin16g02020	0.993533	0.999895	0.0251157	0.95435	BcactA	Actin
Bcin16g02770	0.00251956	0.170925	2.6912e-07	0.999999	Bcmp1	Deuterolysin metalloprotease (M35) family
Bcin16g03080	3.03722e-05	0.379739	0.222892	5.69741e-05	N/A	N/A
Bcin16g03180	0.0253263	NA	1	1.69412e-06	N/A	Acyl-CoA dehydrogenase, C-terminal domain;Acyl-CoA dehydrogenase, middle domain;Acyl-CoA dehydrogenase, N-terminal domain
Bcin16g03620	0.999986	NA	0.00112454	0.561949	N/A	Epoxide hydrolase N terminus
Bcin16g04640	1.87972e-05	0.00114345	0.377082	NA	Bcfdh1	D-isomer specific 2-hydroxyacid dehydrogenase, catalytic domain;D-isomer specific 2-hydroxyacid dehydrogenase, NAD binding domain
Bcin16g04800	0.000757959	0.999895	0.00160601	0.999999	N/A	lactate/malate dehydrogenase, NAD binding domain;lactate/malate dehydrogenase, alpha/beta C-terminal domain
Bcin16g04810	0.999986	0.999895	0.0127618	0.936446	N/A	Ribosomal L28e protein family
Bcin16g05190	0.541005	0.00195827	0.153515	0.35861	N/A	Zinc-binding dehydrogenase;Alcohol dehydrogenase GroES-like domain
BC1G_20005	NA	0.0085226	1	0.999999	NA	NA
Bcin01g06450	NA	6.29009e-05	0.000465339	NA	Bcenol1	Enolase, C-terminal TIM barrel domain;Enolase, N-terminal domain
Bcin01g09310	NA	0.270104	0.0449647	0.432737	N/A	14-3-3 protein
Bcin01g09350	NA	0.55757	3.66603e-05	0.846928	N/A	Ribosomal protein L36e
Bcin03g00590	NA	0.33375	0.16345	0.00551961	Bcrps5	Ribosomal protein S7p/S5e
Bcin03g02520	NA	0.999895	0.00678287	0.999999	Bcado1	pfkB family carbohydrate kinase
Bcin03g07080	NA	0.00015285	1	NA	N/A	DEAD/DEAH box helicase;Helicase conserved C-terminal domain
Bcin05g01260	NA	0.00803374	0.209633	0.163411	N/A	N/A
Bcin07g01170	NA	0.713905	1.50777e-07	0.999999	N/A	KOW motif;Eukaryotic elongation factor 5A hypusine, DNA-binding OB fold
Bcin07g06220	NA	0.102627	0.0225913	0.628399	N/A	Hsp70 protein
Bcin09g03220	NA	0.0325359	NA	0.325972	Bcfum1	Lyase;Fumarase C C-terminus
Bcin09g06450	NA	0.699864	0.00376065	0.135336	N/A	NAC domain
Bcin10g00030	NA	0.00656441	0.157836	0.0028261	N/A	EthD domain
Bcin10g02230	NA	0.842603	0.0251157	0.20095	Bcsar1	ADP-ribosylation factor family
Bcin11g02730	NA	1.51888e-06	0.215826	0.338548	BcPIO5	HAD-hyrolase-like;Haloacid dehalogenase-like hydrolase
Bcin12g06020	NA	0.00160637	0.0503532	0.0717823	N/A	E1-E2 ATPase;Cation transporter/ATPase, N-terminus;haloacid dehalogenase-like hydrolase
Bcin13g02240	NA	4.95295e-05	1.23597e-07	0.410038	Bckap123	Importin-beta N-terminal domain;HEAT-like repeat
Bcin13g05370	NA	0.00212601	0.17999	1.55036e-15	N/A	Bacterial transferase hexapeptide (six repeats);Nucleotidyl transferase
Bcin14g04790	NA	0.19884	0.0719433	0.00276184	N/A	Ribosomal L15
Bcin15g02380	NA	4.31325e-05	0.0539261	NA	Bcacp1	Peptidase A4 family
Bcin16g04050	NA	0.000660064	0.0412922	0.00016148	N/A	Glutamate/Leucine/Phenylalanine/Valine dehydrogenase;Glu/Leu/Phe/Val dehydrogenase, dimerisation domain
Bcin01g02300	NA	NA	1	1.22285e-12	N/A	N/A
Bcin01g06070	NA	NA	1	0.00234822	Bcsec53	Eukaryotic phosphomannomutase
Bcin01g10100	NA	NA	0.752477	0.0122116	Bcpic7	Pyruvate kinase, barrel domain;Pyruvate kinase, alpha/beta domain
Bcin02g03540	NA	NA	0.0486942	0.0292379	Bcrps15	Ribosomal protein S19
Bcin15g00100	NA	NA	1	0.00498563	N/A	N/A
