## Supplementary Table 8 for "A co-proteomic view of metabolite-specific interactions in the *Botrytis cinerea-Arabidopsis* pathosystem"

### Sheet: At_BcSaxA_network_members
Supplementary Table 8. Cross kingdom co-expression network showing BcSaxA co-expression with Arabidopsis genes. Network was constructed from normalized gene expression data from previously published Arabidopsis-Botrytis co-transcriptomes (NCBI SRA PRJNA473829, Zhang et al. 2017). This included transcripts of both Arabidopsis Col-0 and 96 isolates of Botrytis cinerea at 16 HPI.
Gene	Gene Name	Gene Description
AT1G01340	CYCLIC NUCLEOTIDE GATED CHANNEL 10 (CNGC10)	member of Cyclic nucleotide gated channel family, regulated by Bacillus amyloliquefaciens under high calcium stress.
AT1G01560	NA	NA
AT1G02920	GLUTATHIONE S-TRANSFERASE 7 (GSTF7)	Encodes glutathione transferase belonging to the phi class of GSTs. Naming convention according to Wagner et al. (2002).
AT1G02930	GLUTATHIONE S-TRANSFERASE 6 (GSTF6)	Encodes glutathione transferase belonging to the phi class of GSTs. Naming convention according to Wagner et al. (2002).
AT1G05010	ETHYLENE-FORMING ENZYME (EFE)	Encodes 1-aminocyclopropane-1-carboxylate oxidase
AT1G05575	HYPOXIA RESPONSE UNKNOWN PROTEIN 17 (HUP17)	transmembrane protein;(source:Araport11)
AT1G05675	NA	UDP-Glycosyltransferase superfamily protein;(source:Araport11)
AT1G06160	OCTADECANOID-RESPONSIVE ARABIDOPSIS AP2/ERF 59 (ORA59)	encodes a member of the ERF (ethylene response factor) subfamily B-3 of ERF/AP2 transcription factor family. The protein contains one AP2 domain. There are 18 members in this subfamily including ATERF-1, ATERF-2, AND ATERF-5.
AT1G07135	NA	glycine-rich protein;(source:Araport11)
AT1G07160	NA	Protein phosphatase 2C family protein;(source:Araport11)
AT1G11610	CYTOCHROME P450, FAMILY 71, SUBFAMILY A, POLYPEPTIDE 18 (CYP71A18)	putative cytochrome P450
AT1G11925	NA	Encodes a Stigma-specific Stig1 family protein
AT1G13520	NA	hypothetical protein (DUF1262);(source:Araport11)
AT1G14260	NA	NA
AT1G14540	PEROXIDASE 4 (PER4)	Class III peroxidase cell wall-targeted protein localized to the micropylar endosperm facing the radicle. Involved in seed germination.
AT1G15520	NA	ABC transporter family involved in ABA transport and resistance to lead. Localizes to plasma membrane. Upregulated by lead. Expressed in leaves, flowers, stomata and roots.
AT1G16420	METACASPASE 8 (MC8)	Encodes a metacaspase (cysteine-type endopeptidase) that is involved in promoting programmed cell death in response to hydrogen peroxide (H2O2), UV light, and methyl viologen (MV). Transcript levels rise in response to UV-C, H2O2, and MV. In vitro assays demonstrate that this enzyme has a preference for cleaving after an arginine residue, and it has a pH optimum of 8.0.
AT1G17147	NA	VQ motif-containing protein;(source:Araport11)
AT1G17380	NA	Involved in response to wounding.
AT1G18570	MYB DOMAIN PROTEIN 51 (MYB51)	Encodes a member of the R2R3-MYB transcription family. Involved in indole glucosinolate biosynthesis. The mRNA is cell-to-cell mobile.
AT1G19020	SMALL DEFENSE-ASSOCIATED PROTEIN 1 (SDA1)	Modulates defense against bacterial pathogens and tolerance to oxidative stress. Involved in drought response.
AT1G21100	INDOLE GLUCOSINOLATE O-METHYLTRANSFERASE 1 (IGMT1)	Indole glucosinolate O-methyltransferase, involved in the conversion of indole-3-ylmethyl glucosinolate (I3G) to 4MI3G.
AT1G21110	INDOLE GLUCOSINOLATE O-METHYLTRANSFERASE 3 (IGMT3)	O-methyltransferase family protein;(source:Araport11)
AT1G21120	INDOLE GLUCOSINOLATE O-METHYLTRANSFERASE 2 (IGMT2)	O-methyltransferase family protein;(source:Araport11)
AT1G21326	NA	VQ motif-containing protein;(source:Araport11)
AT1G24140	(AT3-MMP)	Expression induced by fungal and bacterial pathogens.
AT1G24807	NA	Glutamine amidotransferase type 1 family protein;(source:Araport11)
AT1G26380	FAD-LINKED OXIDOREDUCTASE 1 (FOX1)	Functions in the biosynthesis of 4-hydroxy indole-3-carbonyl nitrile (4-OH-ICN), a cyanogenic phytoalexin in Arabidopsis. FOX1 acts as a dehydrogenase on indole cyanohydrin to form indole carbonyl nitrile.
AT1G26390	(ATBBE4)	FAD-binding Berberine family protein;(source:Araport11)
AT1G26420	(ATBBE7)	FAD-binding Berberine family protein;(source:Araport11)
AT1G27020	NA	plant/protein;(source:Araport11)
AT1G30135	JASMONATE-ZIM-DOMAIN PROTEIN 8 (JAZ8)	jasmonate-zim-domain protein 8;(source:Araport11)
AT1G30370	DAD1-LIKE ACYLHYDROLASE (DLAH)	Encodes a mitochondria-localized class III phospholipase A1 that plays a role in seed viability.
AT1G32350	ALTERNATIVE OXIDASE 1D (AOX1D)	Alternative oxidase (AOX); terminal oxidases of electron transfer in mitochondria.
AT1G32920	NA	hypothetical protein;(source:Araport11)
AT1G32928	NA	Avr9/Cf-9 rapidly elicited protein;(source:Araport11)
AT1G35210	NA	hypothetical protein;(source:Araport11)
AT1G51890	NA	Leucine-rich repeat protein kinase family protein;(source:Araport11)
AT1G53990	GDSL-MOTIF LIPASE 3 (GLIP3)	Contains lipase signature motif and GDSL domain. The mRNA is cell-to-cell mobile.
AT1G56060	CYSTEINE-RICH TRANSMEMBRANE MODULE 3 (ATHCYSTM3)	CYSTM3 is a mitochondrial protein that is induced by salt stress and is a negative regulator of salt stress.
AT1G56240	PHLOEM PROTEIN 2-B13 (PP2-B13)	phloem protein 2-B13;(source:Araport11)
AT1G56242	NA	Natural antisense transcript overlaps with AT1G56240;(source:Araport11)
AT1G56250	PHLOEM PROTEIN 2-B14 (PP2-B14)	Encodes an F-box protein that can functionally replace VirF, regulating levels of the VirE2 and VIP1 proteins via a VBF-containing SCF complex. It is thought to be involved in DNA integration and T-DNA degradation.
AT1G57630	NA	Toll-Interleukin-Resistance (TIR) domain family protein;(source:Araport11)
AT1G57990	PURINE PERMEASE 18 (PUP18)	Member of a family of proteins related to PUP1, a purine transporter. May be involved in the transport of purine and purine derivatives such as cytokinins, across the plasma membrane.
AT1G59950	NA	NAD(P)-linked oxidoreductase superfamily protein;(source:Araport11)
AT1G61470	CCR4-ASSOCIATED FACTOR 1E (CAF1E)	Deadenylase.
AT1G61810	BETA-GLUCOSIDASE 45 (BGLU45)	beta-glucosidase 45;(source:Araport11)
AT1G66090	TIR-NBS3 (TN3)	Disease resistance protein (TIR-NBS class);(source:Araport11)
AT1G66700	(PXMT1)	A member of the Arabidopsis SABATH methyltransferase gene family. Encodes PXMT1, a methyltransferase that methylates 1,7-paraxanthine.
AT1G67980	CAFFEOYL-COA 3-O-METHYLTRANSFERASE (CCOAMT)	Encodes S-adenosyl-L-methionine: transcaffeoyl Coenzyme A 3-O-methyltransferase. Methyltransferase in the lignin biosynthetic pathway.
AT1G68390	NA	Core-2/I-branching beta-1,6-N-acetylglucosaminyltransferase family protein;(source:Araport11)
AT1G69890	(DUF569)	Encodes a member of a conserved DUF domain family that is induced by NO. Based on mutant phenotype may be involved in NO stress response.
AT1G69920	GLUTATHIONE S-TRANSFERASE TAU 12 (GSTU12)	Encodes glutathione transferase belonging to the tau class of GSTs. Naming convention according to Wagner et al. (2002).
AT1G71520	NA	encodes a member of the DREB subfamily A-5 of ERF/AP2 transcription factor family. The protein contains one AP2 domain. There are 16 members in this subfamily including RAP2.1, RAP2.9 and RAP2.10.
AT1G72520	LIPOXYGENASE 4 (LOX4)	13-lipoxygenase that is induced by or abiotic stresses and triggers defense respones.
AT1G72920	TIR-NBS9 (TN9)	Toll-Interleukin-Resistance (TIR) domain family protein;(source:Araport11)
AT1G72940	TIR-NBS11 (TN11)	Nucleotide-binding, leucine-rich repeat (NLR) gene regulated by nonsense-mediated mRNA decay (NMD) genes UPF1 and UPF3.
AT1G74080	MYB DOMAIN PROTEIN 122 (MYB122)	Encodes a putative transcription factor, member of the R2R3 factor gene family (MYB122).
AT1G74360	NEMATODE-INDUCED LRR-RLK 1 (NILR1)	NILR1 encodes a serine/threonine kinase involved in defense response to nematodes.
AT1G75830	LOW-MOLECULAR-WEIGHT CYSTEINE-RICH 67 (LCR67)	Predicted to encode a PR (pathogenesis-related) protein. Belongs to the plant defensin (PDF) family with the following members: At1g75830/PDF1.1, At5g44420/PDF1.2a, At2g26020/PDF1.2b, At5g44430/PDF1.2c, At2g26010/PDF1.3, At1g19610/PDF1.4, At1g55010/PDF1.5, At2g02120/PDF2.1, At2g02100/PDF2.2, At2g02130/PDF2.3, At1g61070/PDF2.4, At5g63660/PDF2.5, At2g02140/PDF2.6, At5g38330/PDF3.1 and At4g30070/PDF…
AT1G78410	NA	VQ motif-containing protein;(source:Araport11)
AT1G79680	WALL ASSOCIATED KINASE (WAK)-LIKE 10 (WAKL10)	Encodes a twin-domain, kinase-GC signaling molecule that may function in biotic stress responses that is critically dependent on the second messenger cGMP.
AT1G80840	WRKY DNA-BINDING PROTEIN 40 (WRKY40)	Pathogen-induced transcription factor. Binds W-box sequences in vitro. Forms protein complexes with itself and with WRKY40 and WRKY60. Coexpression with WRKY18 or WRKY60 made plants more susceptible to both P. syringae and B. cinerea. WRKY18, WRKY40, and WRKY60 have partially redundant roles in response to the hemibiotrophic bacterial pathogen Pseudomonas syringae and the necrotrophic fungal path…
AT2G02000	GLUTAMATE DECARBOXYLASE 3 (GAD3)	Glutamate decarboxylase; GABA plays a key role in the acclimation of plants to high light + heat stress, potentially by promoting autophagy.
AT2G02010	GLUTAMATE DECARBOXYLASE 4 (GAD4)	Glutamate decarboxylase
AT2G14290	F-BOX/DUF295 BRASSICEAE-SPECIFIC 13 (ATFDB13)	LL-diaminopimelate protein (DUF295);(source:Araport11)
AT2G15390	FUCOSYLTRANSFERASE 4 (FUT4)	Encodes an alpha-(1,2)-fucosyltransferase.
AT2G15760	NA	calmodulin-binding protein (DUF1645);(source:Araport11)
AT2G18690	NA	transmembrane protein;(source:Araport11)
AT2G20562	TAXIMIN 2 (TAX2)	Encodes a putative signalling peptide with similarity to TAX1. No known function has been demonstrated yet.
AT2G22880	NA	NA
AT2G23260	UDP-GLUCOSYL TRANSFERASE 84B1 (UGT84B1)	UDP-glucosyltransferase that acts on a number of substrates including IAA and PAA.
AT2G23270	PRECURSOR OF PAMP-INDUCED PEPTIDE 3 (PREPIP3)	Encoding a precursor protein of a secreted peptide that is responsive to flg22 stimulus. Finetuning role in modulation of immunity through the regulation of SA and JA biosynthesis and signalling pathways.
AT2G24850	TYROSINE AMINOTRANSFERASE 3 (TAT3)	Encodes a tyrosine aminotransferase that is responsive to treatment with jasmonic acid.
AT2G25735	NA	hypothetical protein;(source:Araport11)
AT2G26530	(AR781)	Pheromone receptor-like protein involved in the early elicitor signaling events which occur within minutes and include ion fluxes across the plasma membrane, activation of MPKs and the formation of ROS related to PGPS1 and WRKY33.
AT2G26560	PHOSPHOLIPASE A 2A (PLA2A)	Encodes a lipid acyl hydrolase with wide substrate specificity that accumulates upon infection by fungal and bacterial pathogens. Protein is localized in the cytoplasm in healthy leaves, and in membranes in infected cells. Plays a role in cell death and differentially affects the accumulation of oxylipins. Contributes to resistance to virus.
AT2G28210	NA	alpha carbonic anhydrase 2;(source:Araport11)
AT2G29410	METAL TOLERANCE PROTEIN B1 (MTPB1)	member of Zinc transporter (ZAT) family
AT2G29720	(CTF2B)	Encodes CTF2B.
AT2G30020	(AP2C1)	Encodes AP2C1. Belongs to the clade B of the PP2C-superfamily. Acts as a MAPK phosphatase that negatively regulates MPK4 and MPK6.
AT2G30750	CYTOCHROME P450, FAMILY 71, SUBFAMILY A, POLYPEPTIDE 12 (CYP71A12)	Putative cytochrome P450; together with CYP71A13 produces dihydrocamalexic acid (DHCA), the precursor to the defense-related compound camalexin, which accumulates in the intercellular space and contributes to the resistance of mature Arabidopsis to P. syringae without directly inhibiting bacterial growth.
AT2G30770	CYTOCHROME P450, FAMILY 71, SUBFAMILY A, POLYPEPTIDE 13 (CYP71A13)	Putative cytochrome P450; together with CYP71A12 produces dihydrocamalexic acid (DHCA), the precursor to the defense-related compound camalexin, which accumulates in the intercellular space and contributes to the resistance of mature Arabidopsis to P. syringae without directly inhibiting bacterial growth.
AT2G31345	NA	NA
AT2G32030	NA	Acyl-CoA N-acyltransferases (NAT) superfamily protein;(source:Araport11)
AT2G32240	PAMP-INDUCED COILED COIL (PICC)	PAMP induced protein involved in defense response. Interaction with UBAC2 proteins in the ER, is necessary for PAMP mediated accumulation of the callose synthase PMR4.
AT2G33710	NA	encodes a member of the ERF (ethylene response factor) subfamily B-4 of ERF/AP2 transcription factor family. The protein contains one AP2 domain. There are 7 members in this subfamily.
AT2G34500	CYTOCHROME P450, FAMILY 710, SUBFAMILY A, POLYPEPTIDE 1 (CYP710A1)	Encodes a protein with C22-sterol desaturase activity. The enzyme was shown to catalyze in the presence of NADPH the conversion of &beta;-sitosterol to stigmasterol, but not that of 24-<i>epi</i>-campesterol to brassicasterol (unlike CYP710A2).
AT2G35930	PLANT U-BOX 23 (PUB23)	Encodes a cytoplasmically localized U-box domain containing E3 ubiquitin ligase that is involved in the response to water stress and acts as a negative regulator of PAMP-triggered immunity.
AT2G35980	YELLOW-LEAF-SPECIFIC GENE 9 (YLS9)	Encodes a protein whose sequence is similar to tobacco hairpin-induced gene (HIN1) and Arabidopsis non-race specific disease resistance gene (NDR1). Expression of this gene is induced by cucumber mosaic virus, spermine and during senescence. The gene product is localized to the chloroplast. The mRNA is cell-to-cell mobile.
AT2G37430	ZINC FINGER OF ARABIDOPSIS THALIANA 11 (ZAT11)	Encodes a member of the zinc finger family of transcriptional regulators. It is expressed in many root tips, primary roots, cotyledons and hypocotyl. The protein is localized to the nucleus. Overexpression of ZAT11 causes increased root growth and increased sensitivity to nickel ions. The mRNA is cell-to-cell mobile.
AT2G38470	WRKY DNA-BINDING PROTEIN 33 (WRKY33)	Member of the plant WRKY transcription factor family. Regulates the antagonistic relationship between defense pathways mediating responses to P. syringae and necrotrophic fungal pathogens. Located in nucleus. Involved in response to various abiotic stresses - especially salt stress. Regulates cytochrome P450 gene CYP94B1 to control apoplastic barrier formation in roots to confer salt tolerance.
AT2G40140	(CZF1)	Putative zinc-finger protein with ankyrin-repeat domains. Mutants demonstrate susceptibility to pathogens and decreased salt tolerance.
AT2G41100	TOUCH 3 (TCH3)	encodes a calmodulin-like protein, with six potential calcium binding domains. Calcium binding shown by Ca(2+)-specific shift in electrophoretic mobility. Expression induced by touch and darkness. Expression may also be developmentally controlled. Expression in growing regions of roots, vascular tissue, root/shoot junctions, trichomes, branch points of the shoot, and regions of siliques and flowe…
AT2G43000	NAC DOMAIN CONTAINING PROTEIN 42 (NAC042)	Encodes a NAC transcription factor induced by hydrogen peroxide (H2O2). Involved in senescence. Over expression of the gene strongly delays senescence and enhances tolerance to various abiotic stresses.
AT2G44578	ARABIDOPSIS T??XICOS EN LEVADURA 89 (ATL89)	RING/U-box superfamily protein;(source:Araport11)
AT2G44790	UCLACYANIN 2 (UCC2)	Encodes a uclacyanin, a protein precursor that is closely related to precursors of stellacyanins and a blue copper protein from pea pods.
AT2G44840	ETHYLENE-RESPONSIVE ELEMENT BINDING FACTOR 13 (ERF13)	encodes a member of the ERF (ethylene response factor) subfamily B-3 of ERF/AP2 transcription factor family. The protein contains one AP2 domain. There are 18 members in this subfamily including ATERF-1, ATERF-2, AND ATERF-5. The mRNA is cell-to-cell mobile.
AT2G45220	PECTIN METHYLESTERASE 17 (PME17)	Pectin methylesterase involved in pectin remodelling. Regulated by its PRO region that triggers PME activity in the resistance to Botrytis cinerea.
AT2G46330	ARABINOGALACTAN PROTEIN 16 (AGP16)	Encodes arabinogalactan protein (AGP16).
AT3G01290	HYPERSENSITIVE INDUCED REACTION 2 (HIR2)	Hypersensitive response induced stomatin/prohibitin/flotillin/HflK/C (SPFH) domain containing protein that interacts with RPS2.
AT3G02800	PLANT AND FUNGI ATYPICAL DUAL-SPECI&#64257;CITY PHOSPHATASE 3 (PFA-DSP3)	Encodes an atypical dual-speci&#64257;city protein tyrosine phosphatase which negatively regulates plant salt tolerance.
AT3G02840	NA	Involved in drought response.
AT3G04210	(TN13)	TN13 is a TIR-NBS protein involved in immune response. It co localizes with the ER and perinuclear membranes and interacts with MOS6. It also associates with the CC-NBS-LRR resistance protein RPS5 and contributes to RPS5-triggered immunity.
AT3G09940	NA	NA
AT3G10930	IDA-LIKE7 (IDL7)	Encodes a small secreted signaling peptide that processed both N- and C-terminally after translation and is rapidly induced in response to ROS and flg22-induced stress and may act as a negative modulator of stress-induced ROS signalling.
AT3G11840	PLANT U-BOX 24 (PUB24)	Encodes a U-box-domain-containing E3 ubiquitin ligase that acts as a negative regulator of PAMP-triggered immunity.
AT3G13433	NA	transmembrane protein;(source:Araport11)
AT3G14225	NA	NA
AT3G15356	NA	Legume lectin family protein;(source:Araport11)
AT3G15518	NA	hypothetical protein;(source:Araport11)
AT3G16530	NA	Lectin like protein whose expression is induced upon treatment with chitin oligomers.
AT3G16720	ARABIDOPSIS TOXICOS EN LEVADURA 2 (ATL2)	RING-H2 protein induced after exposure to chitin or inactivated crude cellulase preparations. The mRNA is cell-to-cell mobile.
AT3G19010	2-OXOGLUTARATE OXYGENASE (2-OXOGLUTARATE OXYGENASE)	2-oxoglutarate (2OG) and Fe(II)-dependent oxygenase superfamily protein;(source:Araport11)
AT3G19615	NA	beta-1,4-xylosidase;(source:Araport11)
AT3G21520	DUF679 DOMAIN MEMBRANE PROTEIN 1 (DMP1)	Encodes a protein is directly or indirectly involved in membrane fission during breakdown of the ER and the tonoplast during leaf senescence and in membrane fusion during vacuole biogenesis in roots. The mRNA is cell-to-cell mobile.
AT3G23220	ETHYLENE AND SALT INDUCIBLE 1 (ESE1)	encodes a member of the ERF (ethylene response factor) subfamily B-3 of ERF/AP2 transcription factor family. The protein contains one AP2 domain. There are 18 members in this subfamily including ATERF-1, ATERF-2, AND ATERF-5.
AT3G23230	TRANSCRIPTIONAL REGULATOR OF DEFENSE RESPONSE 1 (TDR1)	encodes a member of the ERF (ethylene response factor) subfamily B-3 of ERF/AP2 transcription factor family. The protein contains one AP2 domain. There are 18 members in this subfamily including ATERF-1, ATERF-2, AND ATERF-5.
AT3G23250	MYB DOMAIN PROTEIN 15 (MYB15)	Member of the R2R3 factor gene family. Key regulator of lignin biosynthesis in effector-triggered immunity
AT3G23550	DETOXIFICATION 18 (DTX18)	MATE efflux family protein;(source:Araport11)
AT3G25250	AGC2 KINASE 1 (AGC2-1)	Arabidopsis protein kinase The mRNA is cell-to-cell mobile.
AT3G25490	NA	Protein kinase family protein;(source:Araport11)
AT3G25610	AMINOPHOSPHOLIPID ATPASE10 (ALA10)	Encodes aminophospholipid ATPase10 (ALA10), a P4-type ATPase flippase that internalizes exogenous phospholipids across the plasma membrane.
AT3G26190	CYTOCHROME P450, FAMILY 71, SUBFAMILY B, POLYPEPTIDE 21 (CYP71B21)	putative cytochrome P450
AT3G26200	CYTOCHROME P450, FAMILY 71, SUBFAMILY B, POLYPEPTIDE 22 (CYP71B22)	putative cytochrome P450 The mRNA is cell-to-cell mobile.
AT3G26500	PLANT INTRACELLULAR RAS GROUP-RELATED LRR 2 (PIRL2)	Encodes PIRL2, a member of the Plant Intracellular Ras-group-related LRRs (Leucine rich repeat proteins). PIRLs are a distinct, plant-specific class of intracellular LRRs that likely mediate protein interactions, possibly in the context of signal transduction.
AT3G26830	PHYTOALEXIN DEFICIENT 3 (PAD3)	Mutations in pad3 are defective in biosynthesis of the indole derived phytoalexin camalexin. Encodes a cytochrome P450 enzyme that catalyzes the conversion of dihydrocamalexic acid to camalexin. The mRNA is cell-to-cell mobile.
AT3G28580	NA	P-loop containing nucleoside triphosphate hydrolases superfamily protein;(source:Araport11)
AT3G29000	NA	Calcium-binding EF-hand family protein;(source:Araport11)
AT3G32090	NA	WRKY family transcription factor;(source:Araport11)
AT3G43250	NA	coiled-coil protein (DUF572);(source:Araport11)
AT3G44260	CCR4- ASSOCIATED FACTOR 1A (CAF1a)	Encodes one of the homologs of the yeast CCR4-associated factor 1: AT3G44260 (CAF1a), AT5G22250 (CAF1b). Has mRNA deadenylation activity. Also plays a role in plant defense responses.
AT3G44550	FATTY ACID REDUCTASE 5 (FAR5)	Encodes a member of the eight-member gene family encoding alcohol-forming fatty acyl-CoA reductases (FARs) identified in Arabidopsis thaliana. Three of the FARs, FAR1 (At5g22500), FAR4 (At3g44540) and FAR5 (At3g44550), are shown to generate the fatty alcohols found in root, seed coat, and wound-induced leaf tissue. The mRNA is cell-to-cell mobile.
AT3G44830	NA	Lecithin:cholesterol acyltransferase family protein;(source:Araport11)
AT3G48450	(NOI5)	Member of the RIN4-like/NOI family; upregulated after spider mite feeding.
AT3G48850	PHOSPHATE TRANSPORTER 3;2 (PHT3;2)	Encodes a mitochondrial phosphate transporter. Modulates plant responses to salt stress.
AT3G49630	NA	2-oxoglutarate (2OG) and Fe(II)-dependent oxygenase superfamily protein;(source:Araport11)
AT3G49845	WINDHOSE 3 (WIH3)	cysteine-rich TM module stress tolerance protein;(source:Araport11)
AT3G50930	CYTOCHROME BC1 SYNTHESIS (BCS1)	Encodes a protein that is present in a homo-multimeric protein complex on the outer mitochondrial membrane and plays a role in cell death and amplifying salicylic acid signalling. The mRNA is cell-to-cell mobile.
AT3G52450	PLANT U-BOX 22 (PUB22)	Encodes a cytoplasmically localized U-box domain E3 ubiquitin ligase protein that is involved in the response to water stress and acts as a negative regulator of PAMP-triggered immunity.
AT3G52520	NA	hypothetical protein;(source:Araport11)
AT3G53600	(ZAT18)	Nuclear C2H2 zinc finger protein.Expression is induced by cold, osmotic, salt, and drought stress. Over expression confers some drought tolerance whereas mutants display some drought sensitivity.
AT3G54150	EXINE FORMATION DEFECTIVE (EFD)	Encodes a DNA methyltransferase required for pollen exine formation and male fertility via the regulation of callose wall and primexine formation.
AT3G55950	CRINKLY4 RELATED 3 (CCR3)	CRINKLY4 related 3;(source:Araport11)
AT3G55980	NA	NA
AT3G56500	NA	serine-rich protein-like protein;(source:Araport11)
AT3G57450	NA	hypothetical protein;(source:Araport11)
AT3G60120	BETA GLUCOSIDASE 27 (BGLU27)	beta glucosidase 27;(source:Araport11)
AT3G62150	NA	NA
AT3G63380	AUTO-INHIBITED CA2+ ATPASE 12 (ACA12)	ATPase E1-E2 type family protein / haloacid dehalogenase-like hydrolase family protein;(source:Araport11)
AT4G03450	NA	Ankyrin repeat family protein;(source:Araport11)
AT4G04480	NA	F-box protein with a domain protein;(source:Araport11)
AT4G06746	RELATED TO AP2 9 (RAP2.9)	encodes a member of the DREB subfamily A-5 of ERF/AP2 transcription factor family (RAP2.9). The protein contains one AP2 domain. There are 16 members in this subfamily including RAP2.1 and RAP2.10.
AT4G08770	PEROXIDASE 37 (Prx37)	Encodes a putative apoplastic peroxidase Prx37. Primarily expressed in the vascular bundles. Overexpression renders a dwarf phenotype with smaller plants and delayed development. Plants overexpressing Prx37 also shows an increase in the amount of esterified phenolic material associated with their walls.
AT4G08780	NA	Peroxidase superfamily protein;(source:Araport11)
AT4G11170	RESISTANCE METHYLATED GENE 1 (RMG1)	Encodes RMG1 (Resistance Methylated Gene 1), a NB-LRR disease resistance protein with a Toll/interleukin-1 receptor (TIR) domain at its N terminus. RMG1 is expressed at high levels in response to flg22 and in naive met1/nrpd2 relative to wild-type plants. Expression of this gene is controlled by DNA methylation in its promoter region. The RMG1 promoter region is constitutively demethylated by act…
AT4G11280	1-AMINOCYCLOPROPANE-1-CARBOXYLIC ACID (ACC) SYNTHASE 6 (ACS6)	encodes a a member of the 1-aminocyclopropane-1-carboxylate (ACC) synthase (S-adenosyl-L-methionine methylthioadenosine-lyase, EC 4.4.1.14) gene family The mRNA is cell-to-cell mobile.
AT4G11370	RING-H2 FINGER A1A (RHA1A)	Encodes a putative RING-H2 finger protein RHA1a.
AT4G11521	NA	Receptor-like protein kinase-related family protein;(source:Araport11)
AT4G14450	(PH1)	A member of a small family of proline/serine rich proteins of unknown function. It interacts with defense related MAP kinase MPK6. It's expression is induced by PAMP elicitors. May play a role in response to pathogens.
AT4G14680	NA	NA
AT4G15975	ARABIDOPSIS TOXICOS EN LEVADURA 17 (ATL17)	RING/U-box superfamily protein;(source:Araport11)
AT4G16260	NA	Encodes a putative beta-1,3-endoglucanase that interacts with the 30C02 cyst nematode effector. May play a role in host defense.
AT4G16820	PHOSPHOLIPASE A I BETA 2 (PLA-I[beta]2)	Encodes a lipase that hydrolyzes phosphatidylcholine, glycolipids as well as triacylglycerols.
AT4G17490	ETHYLENE RESPONSIVE ELEMENT BINDING FACTOR 6 (ERF6)	Encodes a member of the ERF (ethylene response factor) subfamily B-3 of ERF/AP2 transcription factor family (ATERF-6). The protein contains one AP2 domain. There are 18 members in this subfamily including ATERF-1, ATERF-2, AND ATERF-5. It is involved in the response to reactive oxygen species and light stress. Involved in regulating root architecture and the response to cold stress.
AT4G17500	ETHYLENE RESPONSIVE ELEMENT BINDING FACTOR 1 (ERF-1)	Encodes a member of the ERF (ethylene response factor) subfamily B-3 of ERF/AP2 transcription factor family (ATERF-1). The protein contains one AP2 domain. There are 18 members in this subfamily including ATERF-1, ATERF-2, AND ATERF-5. The mRNA is cell-to-cell mobile.
AT4G18430	RAB GTPASE HOMOLOG A1E (RABA1e)	RAB GTPase homolog A1E;(source:Araport11)
AT4G20780	CALMODULIN LIKE 42 (CML42)	Calcium sensor involved in trichome branching.
AT4G21390	NA	NA
AT4G21850	NA	NA
AT4G21920	NA	hypothetical protein;(source:Araport11)
AT4G22030	F-BOX/DUF295 BRASSICEAE-SPECIFIC 27 (ATFDB27)	F-box protein with a domain protein;(source:Araport11)
AT4G22710	CYTOCHROME P450, FAMILY 706, SUBFAMILY A, POLYPEPTIDE 2 (CYP706A2)	member of CYP706A
AT4G23030	NA	MATE efflux family protein;(source:Araport11)
AT4G23190	NA	Encodes putative receptor-like protein kinase that is induced by the soil-borne vascular bacteria, Ralstonia solanacearum. Naming convention from Chen et al 2003 (PMID 14756307)
AT4G23700	CATION/H+ EXCHANGER 17 (CHX17)	member of Putative Na+/H+ antiporter family
AT4G23810	(WRKY53)	member of WRKY Transcription Factor; Group III; t WRKY53 and CRK5 are antagonistic regulators of chlorophyll synthesis/degradation, senescence, and stomatal conductance.
AT4G24110	HYPOXIA RESPONSE UNKNOWN PROTEIN 40 (HUP40)	NADP-specific glutamate dehydrogenase;(source:Araport11)
AT4G24350	NA	Phosphorylase superfamily protein;(source:Araport11)
AT4G24570	DICARBOXYLATE CARRIER 2 (DIC2)	Encodes one of the mitochondrial dicarboxylate carriers (DIC): DIC1 (AT2G22500), DIC2 (AT4G24570), DIC3 (AT5G09470). The mRNA is cell-to-cell mobile.
AT4G27280	CA2+-DEPENDENT MODULATOR OF ICR1 (CMI1)	EF-hand Ca2 + -binding protein, which is a Ca2+-dependent transducer of auxin-regulated gene expression and interacts with ICR1.
AT4G28460	PRECURSOR OF PAMP-INDUCED PEPTIDE 1 (PREPIP1)	Activates immune responses through RECEPTOR-LIKE KINASE7 (RLK7). Induces stomatal closure is dependent on RLK7 and the transcription of genes involved in SA production and SA-dependent stomatal closure. SA promotes the flg22-induced expression of PIP1 preligand, prePIP1.
AT4G30230	NA	hypothetical protein;(source:Araport11)
AT4G31020	ABHD17 (ALPHA/BETA HYDROLASE DOMAIN-CONTAINING PROTEIN 17)-LIKE ACYL PROTEIN THIOESTERASE 8 (ABAPT8)	Encodes a de-S-acylation enzyme which specifically reduces protein S-acylation levels of five immunity-related proteins.
AT4G31940	CYTOCHROME P450, FAMILY 82, SUBFAMILY C, POLYPEPTIDE 4 (CYP82C4)	The gene encodes a cytochrome P450 enzyme, CYP82C. It is involved in the early Fe deficiency response.CYP82C4 hydroxylates fraxetin to generate sideretin (5-hydroxyfraxetin). Fraxetin and sideretin are catecholic coumarins secreted into the rhizosphere under conditions of low iron availability and help mobilize this nutrient from insoluble iron(III) pools in the soil.The mRNA is cell-to-cell mobi…
AT4G31950	CYTOCHROME P450, FAMILY 82, SUBFAMILY C, POLYPEPTIDE 3 (CYP82C3)	member of CYP82C
AT4G31970	CYTOCHROME P450, FAMILY 82, SUBFAMILY C, POLYPEPTIDE 2 (CYP82C2)	Functions in the biosynthesis of 4-hydroxy indole-3-carbonyl nitrile (4-OH-ICN), a cyanogenic phytoalexin in Arabidopsis. CYP82C2 acts as a hydroxylase on indole-3-carbonyl nitrile to generate 4-OH-ICN.
AT4G33050	NA	Encodes a calmodulin-binding protein involved in stomatal movement.
AT4G35180	NA	LYS/HIS transporter 7;(source:Araport11)
AT4G36500	NA	hypothetical protein;(source:Araport11)
AT4G36880	CYSTEINE PROTEINASE1 (CP1)	cysteine proteinase1;(source:Araport11)
AT4G37290	PRECURSOR OF PAMP-INDUCED PEPTIDE 2 (PREPIP2)	Encoding a precursor protein of a secreted peptide that is responsive to flg22 stimulus.
AT4G37370	CYTOCHROME P450, FAMILY 81, SUBFAMILY D, POLYPEPTIDE 8 (CYP81D8)	member of CYP81D
AT4G39950	NA	Belongs to cytochrome P450 and is involved in tryptophan metabolism. Converts Trp to indo-3-acetaldoxime (IAOx), a precursor to IAA and indole glucosinolates.The mRNA is cell-to-cell mobile.
AT5G01380	NA	Homeodomain-like superfamily protein;(source:Araport11)
AT5G02780	NA	NA
AT5G03380	HEAVY METAL ASSOCIATED PROTEIN 43 (ATHMP43)	Heavy metal transport/detoxification superfamily protein;(source:Araport11)
AT5G03610	(GGL25)	GDSL-motif esterase/acyltransferase/lipase. Enzyme group with broad substrate specificity that may catalyze acyltransfer or hydrolase reactions with lipid and non-lipid substrates.
AT5G09800	(PUB28)	Plant U-box type E3 ubiquitin ligase (PUB).
AT5G12340	NA	PADRE protein up-regulated after infection by S. sclerotiorum.
AT5G12930	NA	inactive rhomboid protein;(source:Araport11)
AT5G13080	WRKY DNA-BINDING PROTEIN 75 (WRKY75)	WRKY75 is one of several transcription factors induced during Pi deprivation. It is nuclear localized and regulated differentially during Pi starvation. RNAi mediated suppression of WRKY75 made the plants more susceptible to Pi stress as indicated by the higher accumulation of anthocyanin during Pi starvation.
AT5G19230	NA	NA
AT5G20230	BLUE-COPPER-BINDING PROTEIN (BCB)	Encodes a Al-stress-induced gene. Along with TCF, it promotes lignin biosynthesis in response to cold stress. The mRNA is cell-to-cell mobile.
AT5G22250	CCR4- ASSOCIATED FACTOR 1B (CAF1b)	Encodes one of the homologs of the yeast CCR4-associated factor 1: AT3G44260 (CAF1a), AT5G22250 (CAF1b). Has mRNA deadenylation activity. Also plays a role in plant defense responses.
AT5G22520	NA	hypothetical protein;(source:Araport11)
AT5G22530	NA	Unknown protein, knockout shows increased sensitivity to Al stress.
AT5G24110	WRKY DNA-BINDING PROTEIN 30 (WRKY30)	member of WRKY Transcription Factor; Group III
AT5G25250	FLOTILLIN 1 (FLOT1)	Encodes a protein that is involved in a membrane microdomain-dependent, but clathrin-independent, endocytic pathway required for optimal seedling development. The mRNA is cell-to-cell mobile.
AT5G27420	CARBON/NITROGEN INSENSITIVE 1 (CNI1)	Encodes CNI1 (Carbon/Nitrogen Insensitive1) (also named as ATL31), a RING type ubiquitin ligase that functions in the Carbon/Nitrogen response for growth phase transition in Arabidopsis seedlings. The mRNA is cell-to-cell mobile.
AT5G28630	NA	glycine-rich protein;(source:Araport11)
AT5G28646	WAVE-DAMPENED 2 (WVD2)	Encodes a novel protein. The wvd2 gain-of-function mutant has impaired cell expansion and root waving, and changed root skewing.
AT5G36970	NDR1/HIN1-LIKE 25 (NHL25)	NDR1/HIN1-like protein, expression induced during incompatible response to a pathogen, expression is at least partly dependent on the salicylic acid signaling pathway
AT5G37490	(PUB21)	Plant U-box type E3 ubiquitin ligase (PUB).
AT5G38200	NA	Class I glutamine amidotransferase-like superfamily protein;(source:Araport11)
AT5G38310	NA	hypothetical protein;(source:Araport11)
AT5G40990	GDSL LIPASE 1 (GLIP1)	Component of plant resistance. Contains lipase signature motif and GDSL domain. Directly interferes with the fungal infection process by acting on fungal cell walls through its action as a antimicrobial compound. Critical component for both local and systemic resistance responses in the incompatible interaction with Alternaria brassicicola in the ethylene-dependent pathway.
AT5G41750	NA	Disease resistance protein (TIR-NBS-LRR class) family;(source:Araport11)
AT5G42380	CALMODULIN LIKE 37 (CML37)	Stress induced calmodulin like gene; involved in drought response.
AT5G43410	ETHYLENE RESPONSE FACTOR 96 (ERF96)	Encodes a member of the ERF (ethylene response factor) subfamily B-3 of ERF/AP2 transcription factor family. The protein contains one AP2 domain. There are 18 members in this subfamily including ATERF-1, ATERF-2, AND ATERF-5. Expression of ERF96 is induced by pathogens, JA and ethylene and over expression leads to increased resistance to resistance to necrotrophic pathogens. It is a nuclear local…
AT5G46295	NA	transmembrane protein;(source:Araport11)
AT5G47230	ETHYLENE RESPONSIVE ELEMENT BINDING FACTOR 5 (ERF5)	encodes a member of the ERF (ethylene response factor) subfamily B-3 of ERF/AP2 transcription factor family (ATERF-5). The protein contains one AP2 domain. There are 18 members in this subfamily including ATERF-1, ATERF-2, AND ATERF-5. The mRNA is cell-to-cell mobile.
AT5G48540	NA	receptor-like protein kinase-related family protein;(source:Araport11)
AT5G51190	NA	NA
AT5G52400	CYTOCHROME P450, FAMILY 715, SUBFAMILY A, POLYPEPTIDE 1 (CYP715A1)	member of CYP715A
AT5G54490	PINOID-BINDING PROTEIN 1 (PBP1)	Encodes a PINOID (PID)-binding protein containing putative EF-hand calcium-binding motifs. The interaction is dependent on the presence of calcium. mRNA expression is up-regulated by auxin. Not a phosphorylation target of PID, likely acts upstream of PID to regulate the activity of this protein in response to changes in calcium levels.
AT5G54720	NA	Ankyrin repeat family protein;(source:Araport11)
AT5G56960	NA	basic helix-loop-helix (bHLH) DNA-binding family protein;(source:Araport11)
AT5G57010	NA	calmodulin-binding family protein;(source:Araport11)
AT5G57123	NA	hypothetical protein;(source:Araport11)
AT5G57220	CYTOCHROME P450, FAMILY 81, SUBFAMILY F, POLYPEPTIDE 2 (CYP81F2)	member of CYP81F, involved in glucosinolate metabolism. Mutants had impaired resistance to fungi. The mRNA is cell-to-cell mobile.
AT5G57500	NA	Galactosyltransferase family protein;(source:Araport11)
AT5G57510	NA	cotton fiber protein;(source:Araport11)
AT5G61160	ANTHOCYANIN 5-AROMATIC ACYLTRANSFERASE 1 (AACT1)	anthocyanin 5-aromatic acyltransferase 1;(source:Araport11)
AT5G61600	ETHYLENE RESPONSE FACTOR 104 (ERF104)	encodes a member of the ERF (ethylene response factor) subfamily B-3 of ERF/AP2 transcription factor family. The protein contains one AP2 domain. There are 18 members in this subfamily including ATERF-1, ATERF-2, AND ATERF-5. Involved in regulating root architecture.
AT5G64700	NA	NA
AT5G64790	NA	O-glycosyl hydrolase
AT5G64890	ELICITOR PEPTIDE 2 PRECURSOR (PROPEP2)	elicitor peptide 2 precursor;(source:Araport11)
AT5G64900	PRECURSOR OF PEPTIDE 1 (PROPEP1)	Encodes a putative 92-aa protein that is the precursor of AtPep1, a 23-aa peptide which activates transcription of the defensive gene defensin (PDF1.2) and activates the synthesis of H2O2, both being components of the innate immune response.
AT5G64905	ELICITOR PEPTIDE 3 PRECURSOR (PROPEP3)	elicitor peptide 3 precursor;(source:Araport11)
AT5G65600	L-TYPE LECTIN RECEPTOR KINASE IX.2 (LECRK-IX.2)	L-type lectin receptor kinase which modulates metabolites and abiotic stress responses. Phosphorylates AvrPtoB which in turn reduces its virulence.
AT5G66890	N REQUIREMENT GENE 1.3 (NRG1.3)	RPW8 -CNL gene.
AT5G67080	MITOGEN-ACTIVATED PROTEIN KINASE KINASE KINASE 19 (MAPKKK19)	member of MEKK subfamily
Bcin01g01260	N/A	N/A
Bcin02g01770	N/A	NAD-dependent glycerol-3-phosphate dehydrogenase N-terminus;NAD/NADP octopine/nopaline dehydrogenase, alpha-helical domain
Bcin03g05820	N/A	Pectate lyase
Bcin06g00024	BcSaxA	Beta-lactamase superfamily domain
Bcin06g04940	N/A	short chain dehydrogenase
Bcin12g06370	Bcbot4	Cytochrome P450
Bcin12g06380	Bcbot1	Cytochrome P450
Bcin12g06390	Bcbot2	Terpene synthase family, metal binding domain
Bcin12g06400	Bcbot3	Cytochrome P450
Bcin12g06410	Bcbot5	Transferase family
Bcin12g06420	N/A	Fungal Zn(2)-Cys(6) binuclear cluster domain
Bcin12g06420	N/A	Fungal Zn(2)-Cys(6) binuclear cluster domain
Bcin12g06430	N/A	short chain dehydrogenase
Bcin12g06770	N/A	N/A
Bcin13g00010	N/A	Cytochrome P450
Bcin14g01070	N/A	Zinc-binding dehydrogenase;Alcohol dehydrogenase GroES-like domain
